# Codon Bias Confers Stability to mRNAs via ILF2 in Humans

**DOI:** 10.1101/585992

**Authors:** Fabian Hia, Sheng Fan Yang, Yuichi Shichino, Masanori Yoshinaga, Yasuhiro Murakawa, Alexis Vandenbon, Akira Fukao, Toshinobu Fujiwara, Markus Landthaler, Tohru Natsume, Shungo Adachi, Shintaro Iwasaki, Osamu Takeuchi

## Abstract

Codon bias has been implicated as one of the major factors contributing to mRNA stability in yeast. However, the effects of codon-bias on mRNA stability remain unclear in humans. Here we show that human cells possess a mechanism to modulate RNA stability through a unique codon bias different from that of yeast. Bioinformatics analysis showed that codons could be clustered into two distinct groups – codons with G or C at the third base position (GC3) and codons with either A or T at the third base position (AT3); the former stabilizing while the latter destabilizing mRNA. Quantification of codon bias showed that increased GC3 content entails proportionately higher GC content. Through bioinformatics, ribosome profiling and *in vitro* analysis, we show that decoupling of the effects of codon bias reveals two modes of mRNA regulation, GC3- and GC-content dependent. Employing an immunoprecipitation-based strategy, we identified ILF2 as an RNA binding protein that differentially regulates global mRNA abundances based on codon bias. Our results demonstrate that codon bias is a two-pronged system that governs mRNA abundance.
