## Supplementary material for "Codon Bias Confers Stability to mRNAs via ILF2 in Humans": Dataset EV2

### Sheet: REL ISRIM
RBPs which are enriched in X compared to Y (X>Y) from the REL ISRIM experiments
REL ISRIM, WT>OPT	REL ISRIM, OPT>WT
ADAR	PCBP2
HNRNPA3	XRN2
EIF2AK2	CCAR1
HNRNPAB	PCBP1|PCBP2|PCBP3
HNRNPA1	CDC5L
HNRNPD	PCBP1
HNRNPR|SYNCRIP	NKRF
HNRNPA1|HNRNPA1L2	XRCC5
HNRNPA0	RBM39
HNRNPAB|HNRNPDL	C1QBP
ELAVL1	DDX17|DDX3X|DDX3Y|DDX5
CSDE1	CCAR2
LIN28B	RPL4
ZBTB7A	SRSF7
HNRNPDL	RPLP2
QKI	RPL3
OTUD4|OTUD4P1	RPL13
THRAP3	PCBP2|PCBP3
HNRNPC|HNRNPCL1|HNRNPCL2|HNRNPCL3|HNRNPCP2	HNRNPF|HNRNPH1
MSI1	RPLP0|RPLP0P6
FUBP3	RPLP1
RBMS2	RPL30
KHDRBS1	RPLP0
HNRNPU	EIF4G2
ILF3|MMP4	RPP25
HNRNPA1|HNRNPA1L2|HNRNPA1P8	RPL12|RPL12P16
HNRNPR	RPL7|RPL7P23|RPL7P9
ILF2	RPL9
HNRNPA2B1	SNRPB2
SYNCRIP	NPM1
DICER1	PLRG1
ILF3	SRSF3|SRSF7
ILF3|MMP4|STRBP	SLTM
HNRNPM	PCBP1|PCBP2
ZNF346	RUVBL1
ZFR	LOC100128744|RPL18
STRBP	RPL18
HNRNPUL2	TOP1
PRMT1	RPS9
PABPN1	VDAC2
OGT	RPL12|RPL12P1|RPL12P16
PURB	EEF1G
TARBP2	PRDX1|PRDX4
MSI2	HNRNPK
TRMT1L	HNRNPF
DGCR8|FLJ22127	PRPF19
PRKRA	NCL
OTUD4	DDX17
NONO	RBM42
MYCBP	SRSF3
DHX9	RPL14
SFPQ	RBM10
PSPC1	DHX30
FMR1	DDX17|DDX5
RPL31	SNRPA1
UPF1	XRCC6
PABP3|PABPC1|PABPC3	FAM120C
MOV10	RPL10A
STAU2	PTBP1
DHX36	DHX15
HNRNPUL1	SF3A1
	PARP1
	RPS28
	STAU1
	RPL7A
	TRIM28
	EEF1A1|EEF1A1P5|EEF1A2
	RPL8
	TCP1
	U2SURP
	SF3B3
	SF3B4
	SF3A3
	SFN|YWHAB|YWHAE|YWHAG|YWHAH|YWHAQ|YWHAZ
	RPL23
	EIF4A3
	SF3B2
	SF3B1
	RPL24
	CHERP
	RBM14
	RBM17|SPF45
	HSP90AA1
	PKM
	HSPD1
	LDHB
	ENO1
	YBX1
	HNRNPH1
	YBX1|YBX2|YBX3
	DDX5
	IGF2BP1
	DDX20
	YBX3

### Sheet: IL6 ISRIM_1
RBPs which are enriched in X compared to Y (X>Y) from the IL6 ISRIM experiments
IL6 ISRIM, OPT>WT	IL6 ISRIM, WT>DE	IL6 ISRIM, WT>OPT	IL6 ISRIM, DE>WT
CCAR1	RBM14	HNRNPA1	HNRNPDL
DDX20	RPL6	HNRNPA1|HNRNPA1L2	ADARB1
U2SURP	UPF1	PRMT1	QKI
RPL14	G3BP2	HNRNPLL	IGF2BP1|IGF2BP2|IGF2BP3
RPL4	DDX3X	HNRNPUL2	KHDRBS1
SAMD4B	PABPC1|PABPC4	IFIT5	ZNF385A
RBM17|SPF45	XRN2	IGF2BP1|IGF2BP3	PTBP3
ZC3HAV1	RPL31	LIN28B	HNRNPAB|HNRNPDL
GEMIN4	H1FX	DIMT1	PTBP2
CHERP	RBM14|RBM14-RBM4	RBMX|RBMXL1	PRKRA
RPLP2	DDX17|DDX3X|DDX3Y|DDX5	H2AFJ|HIST1H2AB|HIST1H2AC|HIST1H2AD|HIST1H2AG|HIST1H2AH|HIST1H2AK|HIST2H2AA4|HIST2H2AC|HIST3H2A	PTBP1|PTBP3
SNRPF	RPS11	HNRNPA1|HNRNPA1P8	MMP4
SNRNP70	FMR1	FAM120C	RBMS1|RBMS1P1
SF3B4	G3BP1	MMP4	FLJ27099|IGHG2|IGHM|LOC100133739
NPM1	PURB	FLJ27099|IGHG2|LOC100133739	PTBP1
THRAP3	DDX1	H2BFS|HIST1H2BA|HIST1H2BB|HIST1H2BC|HIST1H2BD|HIST1H2BE|HIST1H2BH|HIST1H2BI|HIST1H2BJ|HIST1H2BK|HIST1H2BL|HIST1H2BM|HIST1H2BN|HIST1H2BO|HIST2H2BE|HIST2H2BF|HIST3H2BB	MATR3
SRSF7	RPS3A	RBMX|RBMXL1|RBMXL2|RBMXL3	HNRNPL
SNRPB|SNRPN	RPL22	AKAP8L	ZNF346
RPL3	RPL3	TFB1M	ILF3
SMN1|SMN2	LARP1	RBMX|RBMXL2	HNRNPD
XRCC5	STRAP	H2BFS|HIST1H2BB|HIST1H2BC|HIST1H2BD|HIST1H2BE|HIST1H2BH|HIST1H2BI|HIST1H2BJ|HIST1H2BK|HIST1H2BL|HIST1H2BM|HIST1H2BN|HIST1H2BO|HIST2H2BE|HIST2H2BF|HIST3H2BB	SSB
RPS12	NONO|SFPQ	NSUN5	C1QBP
RPL30	EEF1A1|EEF1A1P5|EEF1A2	HNRNPA1|HNRNPA1L2|HNRNPA3	STRBP
STRAP	SART3	RBMS1|RBMS1P1	HNRNPR|SYNCRIP
SNRPD2	RPS9	FAM120A	HNRNPR
RPL9	RPL27A|RPL27AP6	HNRNPU	EIF2AK2
BCLAF1	RPL9	HNRNPA2B1	SYNCRIP
SRPK2	RPL17|RPL17-C18orf32|RPL17P39|RPL17P6|RPL17P7	HNRNPA1|HNRNPA1L2|HNRNPA1P8	ADAR
GEMIN2	HSP90AB1	DHX9	ILF2
SF3A3	RPL10A	HNRNPA3	ILF3|MMP4
RPLP0	RTCB	ZFR	ILF3|MMP4|STRBP
RBM6	RPS25|RPS25P6	HNRNPR	HNRNPAB
RPL15	RPLP0	EIF2AK2	IGF2BP2
RPL7|RPL7P23|RPL7P9	RPL13	SRBD1	PRMT1
EIF3H	RPL7|RPL7P23|RPL7P9	ADAR	HNRNPA0
PRRC2A	ALYREF	PURB	SMN1|SMN2
EIF3A	RPS6	PURA	PABPN1
SNRPD2|SNRPD2P1	RPL24	DICER1	GEMIN2
RPLP1	RPS14	HNRNPR|SYNCRIP	TARBP2
RPL12|RPL12P16	RPL17|RPL17-C18orf32|RPL17P27|RPL17P39|RPL17P6|RPL17P7|UQCRFS1P2	STRBP	SNRNP70
RPS14	DHX57|FLJ32861	ILF3|MMP4	SUGP2
RPL10A	DIMT1	CIRBP	MSI1
RPS13	B-ALPHA-1|TUBA1A|TUBA1B|TUBA1C|TUBA3C|TUBA3D|TUBA3E	ILF2	IGF2BP1
RPL13	SNRPB2	IGF2BP2	IGK|IGKC|IGKV1-5|IGKV2-26|IGKV2-29|IGKV2-40|IGKV2D-26|IGKV2D-28|IGKV2OR22-4|LOC440786|LOC651898|PDPK1
RPS25|RPS25P6	HSPE1	ILF3	GEMIN5
RPS6	PABP3|PABPC1|PABPC1L|PABPC3|PABPC4	HNRNPK	DDX20
SRSF1	RPS18	ILF3|MMP4|STRBP	DICER1
RPL28	B-ALPHA-1|TUBA1A|TUBA1B|TUBA1C	HNRNPA0	IGKV2-29
EIF2S1	RPSA|RPSAP15|RPSAP19|RPSAP47|RPSAP58	RTCB	IGF2BP1|IGF2BP3
ZNF768	RUVBL1	PTBP1|PTBP3	STAU1|STAU2
EIF3C|EIF3CL	FAM120C	SYNCRIP	HNRNPD|HNRNPDL
RPL32|RPL32P18	RPL27	SSB
RUVBL1	PCBP1	HNRNPUL1
RPS18	HIST1H1C|HIST1H1D|HIST1H1E	IGF2BP1
RPL27	H2AFJ|HIST1H2AB|HIST1H2AC|HIST1H2AD|HIST1H2AG|HIST1H2AH|HIST1H2AK|HIST2H2AA4|HIST2H2AC|HIST3H2A	STAU2
RPS19	RPL32|RPL32P18	PLOD1
RPS2|RPS2P5	HIST1H1E	LSM14A
RPSA|RPSAP15|RPSAP19|RPSAP47|RPSAP58	RPS2|RPS2P5	MSI1
SNRPG|SNRPGP15	TOP1	ADARB1
PLRG1	RPS8	IGF2BP1|IGF2BP2|IGF2BP3
MRPS7	RBMX|RBMXL2	RBMX
MCAT|MGC47838	TFAM	ZNF346
DAP3	HSPA1A|HSPA1B|HSPA1L	HNRNPL
EIF2S2|EIF2S2P4	SNRPD3	KHDRBS1
SSBP1	BCAS2	DHX57
RPL36	TUBA1B|TUBA1C|TUBA4A|TUBA4B|TUBA8	XRN2
RPL7|RPL7P23|RPL7P32|RPL7P9	HSP90AA1|HSP90AB1	TARBP2
PRRC2C	TUBB|TUBB2A|TUBB2B|TUBB4B	STAU1
EIF3G	ACTB|ACTG1|POTEM	HNRNPD
EIF3B	DDX3Y	C14orf166
PDCD7	ENO1|ENO1B	MSI2
ERH	FXR2	DHX57|FLJ32861
RPS28	CFL1
EIF4G2	RPL11
RPSA|RPSAP15	RPS24
EIF3L	YWHAE
HSPA1A|HSPA1B|HSPA1L|HSPA2|HSPA5|HSPA8	B-ALPHA-1|TUBA1A|TUBA1B|TUBA1C|TUBA3C|TUBA3D|TUBA3E|TUBA4A|TUBA8
DHX29	RPL23|RPL23P8
YTHDF2	MRPL11
RPS17|RPS17P16	SRP9
BCAS2	OTUD4|OTUD4P1
RPS8	PFN1
SNRPE	RPL26|RPL26L1|RPL26P30|RPL26P32
FXR2	YTHDC2
DKC1	RPL26|RPL26L1|RPL26P14|RPL26P30
SRSF3|SRSF7	CCT4
SNRPD3	RPL12|RPL12P1|RPL12P16
FLJ27099|IGHG2|IGHM|LOC100133739	RPL23A|RPL23AP42
RPL29|RPL29P30	RPL26|RPL26P32
RPL12|RPL12P1|RPL12P16	RPS18|RPS18P5
RPS2|RPS2P40|RPS2P5	RPS28
RUVBL2	PABPC1
RPS18|RPS18P5	RPL29|RPL29P30
RPS15	RPL35
RBM10|RBM5	HIST1H1A|HIST1H1C|HIST1H1D|HIST1H1E|HIST1H1T
RPL19	RPS17|RPS17P16
RPL11	RPS15
RPS26|RPS26P15|RPS26P32|RPS26P58	PCBP2|PCBP3
OTUD4|OTUD4P1	AKAP8
KIAA1823|PHF6	RUVBL2
SRP9	RPL36A|RPL36A-HNRNPH2|RPL36AL|RPL36AP7
EIF4A1|EIF4A2	SNRPE
SF3B1	RPS26|RPS26P15|RPS26P32|RPS26P58
SF3B3	RPSA|RPSAP15
GEMIN5	RPL23A|RPL23AP42|RPL23AP5
PRPF19	H2BFS|HIST1H2BA|HIST1H2BB|HIST1H2BC|HIST1H2BD|HIST1H2BE|HIST1H2BH|HIST1H2BI|HIST1H2BJ|HIST1H2BK|HIST1H2BL|HIST1H2BM|HIST1H2BN|HIST1H2BO|HIST2H2BE|HIST2H2BF|HIST3H2BB
CDC5L	RPS2|RPS2P40|RPS2P5
SF3B2	H2BFS|HIST1H2BB|HIST1H2BC|HIST1H2BD|HIST1H2BE|HIST1H2BH|HIST1H2BI|HIST1H2BJ|HIST1H2BK|HIST1H2BL|HIST1H2BM|HIST1H2BN|HIST1H2BO|HIST2H2BE|HIST2H2BF|HIST3H2BB
RPL7A	KIAA1823|PHF6
TRIM28	RPL19
RBM10	AKAP8L
OTUD4	HNRNPK
RPS3	DDX5
PSPC1	DDX17|DDX5
SF3A1	PABP3|PABPC1|PABPC3
RPLP0|RPLP0P6	FAM120A
FMR1	DDX17
HNRNPF|HNRNPH1	MYCBP
RPL18	HNRNPLL
XRCC6	DDX3X|DDX3Y
EIF4A1	HNRNPUL2
RPS3A	SRBD1
RPS4X	CDC5L
FXR1	DHX15
SNRPD1	TRIM28
IGK|IGKC|IGKV1-5|IGKV2-26|IGKV2-29|IGKV2-40|IGKV2D-26|IGKV2D-28|IGKV2OR22-4|LOC440786|LOC651898|PDPK1	RPS7
RPS8|RPS8P10	CAPRIN1
LARP1	OTUD4
DDX21	DDX6
CRACR2B	PCBP2
SART3	NCL
HNRNPF	SNRPA1
DHX15	NKRF
RPL8	CHERP
TXN	CSDE1
SRSF3	RPLP0|RPLP0P6
RPS16	DNAJC10
RPS5	PABPC4
RPS23	PCBP1|PCBP2|PCBP3
MYCBP	EEF2
RPS7	RPS15A
C1QBP	PURA
IGKV2-29	RPS4X
HNRNPH1	DHX57
RPS15A	RPL4
TOP1	RPS8|RPS8P10
XPO5	RPL30
LSM14B	RPS12
PABP3|PABPC1|PABPC1L|PABPC3|PABPC4	RPL10|RPL10L
RBM14	MEPCE
PCBP2	DHX30
MEPCE	ZC3HAV1
RPL10|RPL10L	RPS3
RPS9	SFPQ
RPL27A|RPL27AP6	NONO
SNRPA1	PRPF19
TRIM21	RPL7A
G3BP2	SRP14
YBX1|YBX3	RPLP2
TPI1|TPI1P1	RBMX|RBMXL1
HSPA2|HSPA8	SFN|YWHAB|YWHAE|YWHAG|YWHAH|YWHAQ|YWHAZ
HNRNPC|HNRNPCL1|HNRNPCL2|HNRNPCL3	C14orf166
RPL24	CEP70
CEP70	HNRNPC|HNRNPCL1|HNRNPCL2|HNRNPCL3
	RPS5
	RPS16
	RPS13
	RPL8
	RPL12|RPL12P16
	RPS23
	EIF3H
	SF3A3
	PARP1
	RPL14
	ALDOA
	SF3A1
	MOV10
	SF3B3
	U2SURP
	LDHB
	CKB
	PLOD1
	EIF4A1
	RPL23
	HNRNPA1|HNRNPA1P8
	HSPA1A|HSPA1B|HSPA6|HSPA7
	LDHA
	HSPA8|HSPA8P8
	PRDX1
	ZNF768
	HNRNPC
	LSM14B
	YWHAZ
	RPS19
	RPL28
	EIF2S1
	EIF3C|EIF3CL
	SF3B1
	RBMX
	SNRPD2
	HSPA5
	DDX21
	FXR1
	HSPA8
	SNRPF
	SF3B2
	RBM17|SPF45
	HSPD1
	DHX36
	HSPA1A|HSPA1B
	LOC388817|PPIA
	HNRNPC|HNRNPCL1|HNRNPCL2|HNRNPCL3|HNRNPCP2
	SF3B4
	PKM
	NPM1
	THRAP3
	RPL18
	SNRPD2|SNRPD2P1
	HSP90AA1
	RPL15
	TPI1|TPI1P1
	PGK1
	CCT2
	BCLAF1
	PRRC2A
	RPLP1

### Sheet: IL6 ISRIM_2
RBPs which are enriched in high optimality and low optimality transcripts respectively from the IL6 ISRIM experiments as represented in Supplementary Fig EV4A (bold)
IL6 ISRIM, Binds High Optimality Transcripts	IL6 ISRIM, Binds Low Optimality Transcripts
U2SURP	PRMT1
RPL14	MMP4
RPL4	HNRNPR
RBM17|SPF45	ADAR
ZC3HAV1	HNRNPR|SYNCRIP
CHERP	ILF3|MMP4
RPLP2	IGF2BP2
SNRPF	ILF3|MMP4|STRBP
SF3B4	PTBP1|PTBP3
NPM1	SSB
THRAP3	MSI1
RPL3	IGF2BP1|IGF2BP2|IGF2BP3
RPS12	HNRNPL
RPL30	TARBP2
STRAP	IGF2BP1|IGF2BP3
SNRPD2	RBMS1|RBMS1P1
RPL9	EIF2AK2
BCLAF1	DICER1
SF3A3	STRBP
RPLP0	ILF2
RPL15	ILF3
RPL7|RPL7P23|RPL7P9	HNRNPA0
EIF3H	SYNCRIP
PRRC2A	IGF2BP1
SNRPD2|SNRPD2P1	ADARB1
RPLP1	ZNF346
RPL12|RPL12P16	KHDRBS1
RPS14	HNRNPD
RPL10A
RPS13
RPL13
RPS25|RPS25P6
RPS6
RPL28
EIF2S1
ZNF768
EIF3C|EIF3CL
RPL32|RPL32P18
RUVBL1
RPS18
RPL27
RPS19
RPS2|RPS2P5
RPSA|RPSAP15|RPSAP19|RPSAP47|RPSAP58
RPS28
RPSA|RPSAP15
RPS17|RPS17P16
BCAS2
RPS8
SNRPE
FXR2
SNRPD3
RPL29|RPL29P30
RPL12|RPL12P1|RPL12P16
RPS2|RPS2P40|RPS2P5
RUVBL2
RPS18|RPS18P5
RPS15
RPL19
RPL11
RPS26|RPS26P15|RPS26P32|RPS26P58
OTUD4|OTUD4P1
KIAA1823|PHF6
SRP9
SF3B1
SF3B3
PRPF19
CDC5L
SF3B2
RPL7A
TRIM28
OTUD4
RPS3
SF3A1
RPLP0|RPLP0P6
FMR1
RPL18
EIF4A1
RPS3A
RPS4X
FXR1
RPS8|RPS8P10
LARP1
DDX21
SART3
DHX15
RPL8
RPS16
RPS5
RPS23
MYCBP
RPS7
RPS15A
TOP1
LSM14B
PABP3|PABPC1|PABPC1L|PABPC3|PABPC4
RBM14
PCBP2
MEPCE
RPL10|RPL10L
RPS9
RPL27A|RPL27AP6
SNRPA1
G3BP2
TPI1|TPI1P1
HNRNPC|HNRNPCL1|HNRNPCL2|HNRNPCL3
RPL24
CEP70

### Sheet: REL and IL6 Merged
RBPs common to both REL (refer to REL ISRIM tab) and IL6 ISRIM (refer to IL6 ISRIM_2 tab) experiments which are enriched in high optimality and low optimality transcripts respectively in Fig EV4B (bold)
Binds High Optimality Transcripts	Binds Low Optimality Transcripts
PCBP2	ADAR
CDC5L	EIF2AK2
RPL4	HNRNPD
RPLP2	HNRNPR|SYNCRIP
RPL3	HNRNPA0
RPL13	MSI1
RPLP0|RPLP0P6	KHDRBS1
RPLP1	ILF3|MMP4
RPL30	HNRNPR
RPLP0	ILF2
RPL12|RPL12P16	SYNCRIP
RPL7|RPL7P23|RPL7P9	DICER1
RPL9	ILF3
NPM1	ILF3|MMP4|STRBP
RUVBL1	ZNF346
RPL18	STRBP
TOP1	PRMT1
RPS9	TARBP2
RPL12|RPL12P1|RPL12P16
PRPF19
RPL14
SNRPA1
RPL10A
DHX15
SF3A1
RPS28
RPL7A
TRIM28
RPL8
U2SURP
SF3B3
SF3B4
SF3A3
SF3B2
SF3B1
RPL24
CHERP
RBM14
RBM17|SPF45
