## Supplementary material for "Codon Bias Confers Stability to mRNAs via ILF2 in Humans": Dataset EV3

### Sheet: REL and IL6 Sequences
Dataset EV3. Sequences of synthesized constructs
Gene	GC3-Content (%)	Length (bp)	Sequence
>REL-OPT	98.869	1860	ATGGCCTCCGGCGCGTACAACCCGTACATCGAGATCATCGAGCAGCCCAGGCAGAGGGGCATGCGCTTCAGGTACAAGTGCGAGGGGCGCTCCGCCGGCAGCATCCCCGGGGAGCACAGCACCGACAACAACCGCACCTACCCCTCCATCCAGATCATGAACTACTACGGCAAGGGCAAGGTGAGGATCACCCTCGTCACCAAGAACGACCCCTACAAGCCCCACCCCCACGACCTCGTCGGCAAGGACTGCAGGGACGGCTACTACGAGGCCGAGTTCGGCCAGGAGCGCAGGCCCCTCTTCTTCCAGAACCTCGGCATCCGCTGCGTGAAGAAGAAGGAGGTCAAGGAGGCCATCATCACCAGGATCAAGGCCGGCATCAACCCCTTCAACGTCCCC…
>REL-OPT (+1 Frameshift)	42.811	1860	CGCCTCCGGCGCGTACAACCCGTACATCGAGATCATCGAGCAGCCCAGGCAGAGGGGCATGCGCTTCAGGTACAAGTGCGAGGGGCGCTCCGCCGGCAGCATCCCCGGGGAGCACAGCACCGACAACAACCGCACCTACCCCTCCATCCAGATCATGAACTACTACGGCAAGGGCAAGGTGAGGATCACCCTCGTCACCAAGAACGACCCCTACAAGCCCCACCCCCACGACCTCGTCGGCAAGGACTGCAGGGACGGCTACTACGAGGCCGAGTTCGGCCAGGAGCGCAGGCCCCTCTTCTTCCAGAACCTCGGCATCCGCTGCGTGAAGAAGAAGGAGGTCAAGGAGGCCATCATCACCAGGATCAAGGCCGGCATCAACCCCTTCAACGTCCCCGA…
>IL6-OPT	97.641	639	ATGAACAGCTTCAGCACCAGCGCCTTCGGCCCCGTGGCCTTCAGCCTAGGCCTGCTGCTAGTGCTACCCGCCGCCTTCCCCGCCCCCGTGCCTCCCGGCGAGGACAGCAAGGACGTGGCCGCCCCCCACCGCCAGCCCCTAACCAGCAGCGAGCGCATCGACAAGCAGATCCGCTACATCCTGGACGGCATCAGCGCCCTGCGCAAGGAGACCTGCAACAAGAGCAACATGTGCGAGAGCAGCAAGGAGGCCCTGGCCGAGAACAACCTGAACCTGCCCAAGATGGCCGAGAAGGACGGCTGCTTCCAGAGCGGCTTCAACGAGGAGACCTGCCTGGTGAAGATCATCACCGGCCTGCTGGAGTTCGAGGTGTACCTGGAGTACCTGCAGAACCGCTTC…
>IL6-DE	9.906	639	ATGAATTCTTTTTCAACTTCAGCATTTGGACCAGTTGCATTTTCACTTGGACTTCTTCTTGTTCTTCCAGCAGCATTTCCAGCACCAGTTCCACCAGGAGAAGATTCAAAAGATGTTGCAGCACCACATAGACAACCACTTACTTCATCAGAAAGAATTGATAAACAAATTAGGTATATTTTGGATGGAATTTCAGCATTGAGGAAAGAAACTTGTAATAAATCAAATATGTGTGAATCATCAAAAGAAGCACTTGCAGAAAATAATCTTAATCTTCCAAAAATGGCAGAAAAAGATGGATGTTTTCAATCAGGATTTAATGAAGAAACTTGTTTGGTTAAAATTATTACTGGATTGTTGGAATTTGAAGTTTATTTGGAATATTTGCAAAATAGGTTT…

### Sheet: qPCR Primers
Dataset EV3. Sequences of qPCR primers
Primer	Sequence
REL-OPT_Forward	GCTACTACGAGGCCGAGTTC
REL-OPT_Reverse	CGTAGATGGGGTTCGAGACG
REL-WT_Forward	CAGGATCACGTAGAAACAGGGT
REL-WT_Reverse	ATGGGCCCAGGTGAGGGATA
IL6-OPT_Forward	CTAGTGCTACCCGCCGCCTT
IL6-OPT_Reverse	CTTGTCGATGCGCTCGCTGC
IL6-WT_Forward	CGGTCCAGTTGCCTTCTCCCTGG
IL6-WT_Reverse	GGGCTGAGATGCCGTCGAGGATG
IL6-DE_Forward	TGGACCAGTTGCATTTTCACTTGGA
IL6-DE_Reverse	AGTGGTTGTCTATGTGGTGCTGC
ILF2_Forward	GCCTTAGCAGCCATCCGACA
ILF2_Reverse	CAAGCAGCGCCTGTATGCAA
GAPDH_Forward	GTTGCCATCAATGACCCCTTCATTGACC
GAPDH_Reverse	CAGCATCGCCCCACTTGATTTTGG
